# Folding correctors can restore CFTR posttranslational folding landscape by allosteric domain-domain coupling

**DOI:** 10.1101/2023.10.19.563107

**Authors:** Naoto Soya, Haijin Xu, Ariel Roldan, Zhengrong Yang, Haoxin Ye, Fan Jiang, Aiswarya Premchandar, Guido Veit, Susan P.C. Cole, John Kappes, Tamas Hegedus, Gergely L. Lukacs

## Abstract

The folding/misfolding and pharmacological rescue of multidomain ATP-binding cassette (ABC) C-subfamily transporters, essential for organismal health, remain incompletely understood. The ABCC transporters core consists of two nucleotide binding domains (NBD1,2) and transmembrane domains (TMD1,2). Using molecular dynamic simulations, biochemical and hydrogen deuterium exchange approaches, we show that the mutational uncoupling or stabilization of NBD1-TMD1/2 interfaces can compromise or facilitate the CFTR(ABCC7)-, MRP1(ABCC1)-, and ABCC6-transporters posttranslational coupled domain-folding in the endoplasmic reticulum. Allosteric or orthosteric binding of VX-809 and/or VX-445 folding correctors to TMD1/2 can rescue kinetically trapped CFTR post-translational folding intermediates of cystic fibrosis (CF) mutants of NBD1 or TMD1 by global rewiring inter-domain allosteric-networks. We propose that dynamic allosteric domain-domain communications not only regulate ABCC-transporters function but are indispensable to tune the folding landscape of their post-translational intermediates. These allosteric networks can be compromised by CF-mutations, and reinstated by correctors, offering a framework for mechanistic understanding of ABCC-transporters (mis)folding.

**One-Sentence Summary:** Allosteric interdomain communication and its modulation are critical determinants of ABCC-transporters post-translational conformational biogenesis, misfolding, and pharmacological rescue.
