## Supplementary Data for "Folding correctors can restore CFTR posttranslational folding landscape by allosteric domain-domain coupling"

### Sheet: primer
	sense (5' to 3')	anti-sense (5' to 3')
CFTR cloning primers
deletion 404-435 (ΔRI)	TGG GAG GAG CTT GGT ACT CCT GTC CTG	AGT ACC AAG CTC CTC CCA GAA GGC TGT TAC
2PT (ΔRI, S492P, A534P, I539T)	from Dr. Riordan paper (Thermal stability of purified and reconstituted CFTR in a locked open channel conformation 2015)
6SS (ΔRI, M470V, S492P, S495P, A534P, I539T, R555K)	from IDT synthetic gBlock CFTR-6SS from IDT synthetic gBlock CFTR-6SS
P67L	vector pBI-CMV2 from clontech Catalog # 631631
R170G	AAG CTG TCA AGC GGC GTT CTA GAT AAA ATA AG	TTT ATC TAG AAC GCC GCT TGA CAG CTT TAA AG
L206W	ATCGCTCCTTGGCAAGTGGCACTCCTC	GAGGAGTGCCACTTGCCAAGGAGCGAT
F508G	GAAAATATCATCGGCGGTGTTTCC	GGAAACACCGCCGATTGATATTTTC
MRP1 cloning primers
F728G	GAAAACATCCTTGGCGGATGTCAGCTG	CAGCTGACATCCGCCAAGGATGTTTTC
ABCC6 cloning primers
F713G	GAG AAT GTG TGC ggC GGG CAG GAG CTG	CAGCTCCTGCCCGccGCACACATTCTC
QPCR primers
CFTR	AGTGGAGGAAAGCCTTTGGAGT	ACAGATCTGAGCCCAACCTCA
GAPDH	CATGAGAAGTATGACAACAGCCT	AGTCCTTCCACGATACCAAAGT
RPLP1	ACGGAGGATAAGATCAATGCC	CAGATGAGGCTCCCAATGTT
